# Small, but mitey: Investigating the molecular genetic basis for mite domatia development and intraspecific variation in *Vitis riparia* using transcriptomics

**DOI:** 10.1101/2024.03.04.583436

**Authors:** Eleanore J. Ritter, Carolyn D. K. Graham, Chad Niederhuth, Marjorie Gail Weber

## Abstract

• Here, we investigated the molecular genetic basis of mite domatia, structures on the underside of leaves that house mutualistic mites, and intraspecific variation in domatia size in *Vitis riparia* (riverbank grape).

• Domatia and leaf traits were measured, and the transcriptomes of mite domatia from two genotypes of *V. riparia* with distinct domatia sizes were sequenced to investigate the molecular genetic pathways that regulate domatia development and intraspecific variation in domatia traits.

• Key trichome regulators as well as auxin and jasmonic acid are involved in domatia development. Genes involved in cell wall biosynthesis, biotic interactions, and molecule transport/metabolism are upregulated in domatia, consistent with their role in domatia development and function.

• This work is one of the first to date that provides insight into the molecular genetic bases of mite domatia. We identified key genetic pathways involved in domatia development and function, and uncovered unexpected pathways that provide an avenue for future investigation. We also found that intraspecific variation in domatia size in *V. riparia* seems to be driven by differences in overall leaf development between genotypes.
