## Supplementary material for "Small, but mitey: Investigating the molecular genetic basis for mite domatia development and intraspecific variation in *Vitis riparia* using transcriptomics": Table S1

### Sheet: Sheet1
Table S1 Read counts and mapping rates for all RNA-sequencing samples. Raw, trimmed, and mapped reads for all samples, along with mapping rate. For sample names, numbers denote biological sample, with 1,4,5 being 588710/SDG plants and 6,8,9 588711/LDG plants, while "D" corresponds to domatia tissue and "L" corresponds to control tissue.
	DOM-1L	DOM-4L	DOM-5L	DOM-1D	DOM-4D	DOM-5D	DOM-6L	DOM-8L	DOM-9L	DOM-6D	DOM-8D	DOM-9D
Raw reads	26727084	43759157	29992446	50722619	40151914	44096891	41738847	44636113	44227181	51282215	36830048	42334808
Trimmed reads	26345307	42735653	29531745	49923012	39677295	43500821	41143776	43873366	43509814	50450705	36310504	41496554
Reads mapped	23384162	36263299	26317901	45124955	36036144	39810051	36391013	39217601	39859968	44790225	32921994	37415683
% reads mapped (out of trimmed reads)	88.7603	84.8549	89.1173	90.3891	90.8231	91.5156	88.4484	89.3882	91.6114	88.7802	90.668	90.1658
