## Supplementary material for "Small, but mitey: Investigating the molecular genetic basis for mite domatia development and intraspecific variation in *Vitis riparia* using transcriptomics": Table S5

### Sheet: DEGs_Domatia_710_v_711
Table S5 Genes that demonstrated significant domatia-genotype interactions between SDG and LDG. Vitis riparia gene names for differentially expressed genes are provided, along with Arabidopsis orthologs and functional descriptions. All DESeq2 results are reported, in addition to both raw and normalized read counts. For sample names, numbers denote biological sample, with 1,4,5 being SDG plants an…
Gene	Arabidopsis ortholog	Short functional description	baseMean	log2FoldChange	lfcSE	stat	pvalue	padj	DOM 1L raw reads	DOM 4L raw reads	DOM 5L raw reads	DOM 1D raw reads	DOM 4D raw reads	DOM 5D raw reads	DOM 6L raw reads	DOM 8L raw reads	DOM 9L raw reads	DOM 6D raw reads	DOM 8D raw reads	DOM 9D raw reads	DOM 1L normalized reads	DOM 4L normalized reads	DOM 5L normalized reads	DOM 1D normalized reads	DOM 4D normalized reads	DOM 5D normalized reads	DOM 6L normalized reads	DOM 8L normalized reads	DOM 9L normalized reads	DOM 6D normalized reads	DOM 8D normalized reads	DOM 9D normalized reads
LOC117904283	AT1G73220	Arabidopsis blast: organic cation/carnitine transporter1	424.847	-6.48797	1.51846	-4.27273	1.93095e-05	0.0262657	0	2	0	1407	1669	677	105	33	6	532	302	1209	0	2.18589	0	1011.16	1520.12	568.617	104.376	28.6126	6.48199	408.609	276.75	1171.25
LOC117906993	AT1G21270	Arabidopsis blast: wall-associated kinase 2	1082.65	-3.67865	0.872152	-4.2179	2.46588e-05	0.0298152	42	21	81	1812	622	945	1871	2965	620	2199	2910	682	65.9131	22.9519	123.596	1302.22	566.516	793.712	1859.89	2570.8	669.806	1688.97	2666.7	660.705
LOC117910441	NA	NA	33.2637	3.99416	0.890303	4.4863	7.24716e-06	0.0131439	20	46	53	5	0	6	42	48	36	58	34	31	31.3872	50.2755	80.8717	3.59333	0	5.03944	41.7506	41.6183	38.8919	44.5476	31.1573	30.032
LOC117912178	AT1G20925	Arabidopsis blast: Auxin efflux carrier family protein	49.2238	6.01629	1.33957	4.49121	7.08195e-06	0.0131439	33	45	60	151	154	105	0	0	0	27	23	20	51.7888	49.1825	91.5528	108.519	140.263	88.1903	0	0	0	20.7377	21.077	19.3755
LOC117912293	AT1G14130	Arabidopsis blast: 2-oxoglutarate (2OG) and Fe(II)-dependent oxygenase superfamily protein	103.337	-3.03459	0.699117	-4.3406	1.42095e-05	0.0230017	4	8	0	248	164	180	81	44	38	233	246	188	6.27743	8.74356	0	178.229	149.371	151.183	80.519	38.1501	41.0526	178.958	225.432	182.13
LOC117912434	AT3G18670	Arabidopsis blast: Ankyrin repeat family protein	88.0677	-2.5631	0.630402	-4.06582	4.78634e-05	0.0496047	15	18	3	184	142	172	66	136	60	161	103	141	23.5404	19.673	4.57764	132.235	129.333	144.464	65.6081	117.918	64.8199	123.658	94.3883	136.597
LOC117915398	AT4G16807	Hypothetical gene of unknown function	16.7929	-16.6683	2.97355	-5.60554	2.0761e-08	0.000225921	0	0	0	1	5	7	106	0	0	66	11	25	0	0	0	0.718666	4.55398	5.87935	105.371	0	0	50.6921	10.0803	24.2194
LOC117918954	AT4G37630	Arabidopsis blast: cyclin d5 1	27.1245	3.20835	0.776472	4.13195	3.59698e-05	0.0412025	22	28	40	24	25	24	10	6	10	65	31	36	34.5259	30.6025	61.0352	17.248	22.7699	20.1578	9.94062	5.20228	10.8033	49.924	28.4081	34.8759
LOC117921084	AT3G52660	Arabidopsis blast: RNA-binding (RRM/RBD/RNP motifs) family protein	409.158	-1.06542	0.234668	-4.54012	5.6221e-06	0.0124525	145	180	163	524	442	460	589	629	506	531	540	507	227.557	196.73	248.719	376.581	402.572	386.357	585.502	545.373	546.648	407.841	494.851	491.169
LOC117922028	AT1G78950	Arabidopsis blast: Terpenoid cyclases family protein	133.468	-3.97501	0.93892	-4.2336	2.29976e-05	0.0294424	46	11	8	723	356	296	43	150	61	60	91	46	72.1905	12.0224	12.207	519.596	324.244	248.613	42.7447	130.057	65.9002	46.0837	83.3916	44.5637
LOC117923426	AT4G18260	Arabidopsis blast: Cytochrome b561/ferric reductase transmembrane protein family	211.693	-3.34459	0.812412	-4.11687	3.84059e-05	0.0417933	10	10	1	648	359	525	142	45	57	580	215	407	15.6936	10.9295	1.52588	465.696	326.976	440.951	141.157	39.0171	61.5789	445.476	197.024	394.292
LOC117923968	AT5G35810	Arabidopsis blast: Ankyrin repeat family protein	52.5709	-18.594	3.55437	-5.2313	1.68325e-07	0.000769655	0	0	0	44	58	91	0	139	0	23	324	36	0	0	0	31.6213	52.8262	76.4316	0	120.52	0	17.6654	296.911	34.8759
LOC117927588	AT5G04700	Arabidopsis blast: Ankyrin repeat family protein	384.783	3.58066	0.768232	4.66091	3.14822e-06	0.0114196	255	279	182	607	592	385	46	93	11	420	1121	875	400.186	304.932	277.71	436.23	539.192	323.364	45.7268	80.6354	11.8837	322.586	1027.27	847.679
LOC117927721	AT5G03610	Arabidopsis blast: GDSL-like Lipase/Acylhydrolase superfamily protein	110.298	-6.12337	1.34982	-4.53642	5.72161e-06	0.0124525	0	1	0	370	355	240	32	18	13	262	99	184	0	1.09295	0	265.906	323.333	201.578	31.81	15.6069	14.0443	201.232	90.7227	178.255
LOC117927833	AT5G43470	Arabidopsis blast: Disease resistance protein (CC-NBS-LRR class) family	189.922	-3.96297	0.86522	-4.58031	4.64295e-06	0.0124525	3	1	6	171	63	81	130	465	385	310	442	438	4.70808	1.09295	9.15528	122.892	57.3802	68.0325	129.228	403.177	415.928	238.099	405.045	424.324
LOC117929261	AT5G46100	Arabidopsis blast: Pentatricopeptide repeat (PPR) superfamily protein	42.0374	-5.75069	1.33978	-4.29228	1.76851e-05	0.0256599	0	0	0	21	13	15	88	104	54	103	62	96	0	0	0	15.092	11.8404	12.5986	87.4774	90.1729	58.3379	79.1104	56.8162	93.0025
LOC117930032	AT4G23990	Arabidopsis blast: cellulose synthase like G3	869.976	2.18625	0.418647	5.22219	1.76818e-07	0.000769655	733	1345	1154	1682	1635	1723	177	106	86	700	431	640	1150.34	1470.01	1760.87	1208.8	1489.15	1447.16	175.949	91.907	92.9085	537.643	394.964	620.016
LOC117933133	AT3G50740	Arabidopsis blast: UDP-glucosyl transferase 72E1	987.499	-3.35401	0.585337	-5.73005	1.00403e-08	0.000218518	26	12	8	244	357	146	2053	2163	1702	2379	1685	2100	40.8033	13.1153	12.207	175.355	325.155	122.626	2040.81	1875.42	1838.72	1827.22	1544.12	2034.43
LOC117934313	AT5G13930	Arabidopsis blast: Chalcone and stilbene synthase family protein	73.8061	9.20815	1.66889	5.51753	3.43797e-08	0.000249413	0	4	0	0	0	0	9	4	4	210	371	375	0	4.37178	0	0	0	0	8.94656	3.46819	4.32133	161.293	339.981	363.291
