## Supplementary material for "Small, but mitey: Investigating the molecular genetic basis for mite domatia development and intraspecific variation in *Vitis riparia* using transcriptomics": Table S6

### Sheet: Upregulated-genes-588710-Con-vs
Table S6. The Biological Process Gene Ontology (GO) terms enriched (P < 0.05) in genes upregulated in SDG domatia. The GO ID and the term are both provided, as well as the total genes annotated in V. riparia with the GO term. Significant genes represent the number of genes annotated with the GO term in the upregulated domatia gene set, while expected represents the number of genes expected to hav…
GO.ID	Term	Annotated Genes	Significant Genes	Expected Genes	Raw Weighted Fisher	Adjusted P-value
GO:0009888	tissue development	2153	194	106.84	7.5e-17	0
GO:0071554	cell wall organization or biogenesis	1072	117	53.2	5.6e-16	0
GO:0009733	response to auxin	565	76	28.04	2.3e-15	0
GO:0009653	anatomical structure morphogenesis	1889	172	93.74	2.3e-15	0
GO:0042221	response to chemical	6228	427	309.05	4.4e-15	0
GO:0010088	phloem development	31	17	1.54	8.2e-15	0
GO:0010087	phloem or xylem histogenesis	182	37	9.03	1.8e-13	0
GO:0010033	response to organic substance	5358	368	265.88	1.0e-12	0
GO:0009725	response to hormone	3318	250	164.65	2.2e-12	0
GO:0009719	response to endogenous stimulus	3372	253	167.33	2.4e-12	0
GO:0007389	pattern specification process	376	53	18.66	6.9e-12	0
GO:0032502	developmental process	6971	451	345.92	8.4e-12	0
GO:0042546	cell wall biogenesis	528	64	26.2	3.9e-11	0
GO:0050896	response to stimulus	11444	672	567.89	2.0e-10	0
GO:0099402	plant organ development	2543	191	126.19	2.2e-09	0
GO:0022622	root system development	1339	115	66.45	5.2e-09	0
GO:0090698	post-embryonic plant morphogenesis	257	37	12.75	5.8e-09	0
GO:0048507	meristem development	693	71	34.39	6.0e-09	0
GO:0003002	regionalization	301	40	14.94	1.4e-08	0
GO:0048364	root development	1320	112	65.5	1.6e-08	0
GO:0048856	anatomical structure development	6485	406	321.81	1.8e-08	0
GO:1905392	plant organ morphogenesis	988	90	49.03	1.8e-08	0
GO:0033993	response to lipid	3128	220	155.22	2.8e-08	0
GO:0009834	plant-type secondary cell wall biogenesi...	153	26	7.59	3.6e-08	0
GO:0010073	meristem maintenance	311	40	15.43	3.6e-08	0
GO:0003333	amino acid transmembrane transport	81	18	4.02	6.8e-08	0
GO:0009809	lignin biosynthetic process	145	24	7.2	2.0e-07	0
GO:0040007	growth	1775	136	88.08	2.1e-07	0
GO:0014070	response to organic cyclic compound	1206	100	59.85	3.0e-07	1e-04
GO:0048589	developmental growth	1402	112	69.57	3.7e-07	1e-04
GO:1903825	organic acid transmembrane transport	110	20	5.46	4.3e-07	1e-04
GO:0009299	mRNA transcription	12	7	0.6	4.6e-07	1e-04
GO:0071669	plant-type cell wall organization or bio...	647	62	32.11	5.9e-07	1e-04
GO:0006865	amino acid transport	93	18	4.61	6.2e-07	1e-04
GO:0009832	plant-type cell wall biogenesis	360	41	17.86	6.9e-07	1e-04
GO:0009606	tropism	177	26	8.78	7.0e-07	1e-04
GO:0009605	response to external stimulus	4370	281	216.85	9.2e-07	1e-04
GO:0010074	maintenance of meristem identity	86	17	4.27	9.3e-07	1e-04
GO:0030154	cell differentiation	1302	104	64.61	9.9e-07	1e-04
GO:0019827	stem cell population maintenance	106	19	5.26	1.0e-06	1e-04
GO:0098727	maintenance of cell number	106	19	5.26	1.0e-06	1e-04
GO:0009808	lignin metabolic process	182	26	9.03	1.2e-06	2e-04
GO:1905039	carboxylic acid transmembrane transport	108	19	5.36	1.4e-06	2e-04
GO:0055085	transmembrane transport	1186	95	58.85	2.6e-06	3e-04
GO:0048869	cellular developmental process	1497	114	74.29	2.9e-06	4e-04
GO:0048646	anatomical structure formation involved ...	334	37	16.57	4.5e-06	6e-04
GO:0010016	shoot system morphogenesis	323	36	16.03	5.3e-06	7e-04
GO:0010410	hemicellulose metabolic process	110	18	5.46	7.6e-06	9e-04
GO:0048532	anatomical structure arrangement	168	23	8.34	1.0e-05	0.0012
GO:0010015	root morphogenesis	684	60	33.94	1.4e-05	0.0016
GO:0015849	organic acid transport	184	24	9.13	1.5e-05	0.0017
GO:0140115	export across plasma membrane	107	17	5.31	2.0e-05	0.0022
GO:0080022	primary root development	42	10	2.08	3.0e-05	0.0033
GO:0045491	xylan metabolic process	61	12	3.03	3.8e-05	0.0041
GO:0009958	positive gravitropism	35	9	1.74	3.9e-05	0.0041
GO:0010051	xylem and phloem pattern formation	113	17	5.61	4.2e-05	0.0043
GO:0005976	polysaccharide metabolic process	558	50	27.69	4.3e-05	0.0044
GO:0005975	carbohydrate metabolic process	1161	88	57.61	4.9e-05	0.0049
GO:0009734	auxin-activated signaling pathway	116	17	5.76	5.8e-05	0.0057
GO:0009934	regulation of meristem structural organi...	22	7	1.09	6.4e-05	0.0062
GO:0071365	cellular response to auxin stimulus	142	19	7.05	7.9e-05	0.0075
GO:0010067	procambium histogenesis	6	4	0.3	8.3e-05	0.0077
GO:0010383	cell wall polysaccharide metabolic proce...	193	23	9.58	9.2e-05	0.0084
GO:0009630	gravitropism	99	15	4.91	0.00011	0.0099
GO:0048826	cotyledon morphogenesis	32	8	1.59	0.00013	0.0112
GO:0006952	defense response	3875	239	192.29	0.00013	0.0112
GO:2000652	regulation of secondary cell wall biogen...	69	12	3.42	0.00013	0.0112
GO:0043207	response to external biotic stimulus	3846	237	190.85	0.00015	0.0125
GO:0051707	response to other organism	3846	237	190.85	0.00015	0.0125
GO:0009607	response to biotic stimulus	3848	237	190.95	0.00016	0.0132
GO:1903338	regulation of cell wall organization or ...	81	13	4.02	0.00017	0.0136
GO:0010817	regulation of hormone levels	439	40	21.78	0.00017	0.0136
GO:1901141	regulation of lignin biosynthetic proces...	26	7	1.29	0.00021	0.0159
GO:0044419	biological process involved in interspec...	3867	237	191.89	0.00021	0.0159
GO:0046942	carboxylic acid transport	178	21	8.83	0.00021	0.0159
GO:1901700	response to oxygen-containing compound	4147	252	205.79	0.00021	0.0159
GO:0045492	xylan biosynthetic process	35	8	1.74	0.00025	0.0187
GO:0007166	cell surface receptor signaling pathway	85	13	4.22	0.00027	0.02
GO:0010065	primary meristem tissue development	8	4	0.4	0.00036	0.0263
GO:0009933	meristem structural organization	111	15	5.51	0.00039	0.0281
GO:0010078	maintenance of root meristem identity	29	7	1.44	0.00043	0.0306
GO:0044550	secondary metabolite biosynthetic proces...	664	53	32.95	0.00047	0.0331
GO:0140352	export from cell	190	21	9.43	0.00051	0.0339
GO:0010928	regulation of auxin mediated signaling p...	48	9	2.38	0.00052	0.0339
GO:0006468	protein phosphorylation	1503	103	74.58	0.00052	0.0339
GO:0009698	phenylpropanoid metabolic process	389	35	19.3	0.00053	0.0339
GO:0009699	phenylpropanoid biosynthetic process	345	32	17.12	0.00054	0.0339
GO:0003008	system process	30	7	1.49	0.00054	0.0339
GO:0003013	circulatory system process	30	7	1.49	0.00054	0.0339
GO:0003018	vascular process in circulatory system	30	7	1.49	0.00054	0.0339
GO:0010232	vascular transport	30	7	1.49	0.00054	0.0339
GO:0010233	phloem transport	30	7	1.49	0.00054	0.0339
GO:0009914	hormone transport	218	23	10.82	0.00055	0.0341
GO:0006950	response to stress	7297	413	362.1	0.00059	0.0358
GO:0019748	secondary metabolic process	1149	82	57.02	0.00059	0.0358
GO:0009624	response to nematode	104	14	5.16	0.00062	0.0369
GO:0009737	response to abscisic acid	1459	100	72.4	0.00062	0.0369
GO:0010588	cotyledon vascular tissue pattern format...	23	6	1.14	0.00072	0.0424
