## Supplementary material for "Small, but mitey: Investigating the molecular genetic basis for mite domatia development and intraspecific variation in *Vitis riparia* using transcriptomics": Table S7

### Sheet: Upregulated-genes-588711-Con-vs
Table S7 The Biological Process Gene Ontology (GO) terms enriched (P < 0.05)in genes upregulated in LDG domatia. The GO ID and the term are both provided, as well as the total genes annotated in V. riparia with the GO term. Significant genes represent the number of genes annotated with the GO term in the upregulated domatia gene set, while expected represents the number of genes expected to have …
GO.ID	Term	Annotated Genes	Significant Genes	Expected Genes	Raw Weighted Fisher	Adjusted P-value
GO:0042221	response to chemical	6228	261	173.33	2.5e-14	0
GO:0010033	response to organic substance	5358	232	149.11	5.9e-14	0
GO:0009725	response to hormone	3318	162	92.34	1.6e-13	0
GO:0009719	response to endogenous stimulus	3372	162	93.84	6.2e-13	0
GO:0050896	response to stimulus	11444	406	318.49	1.8e-12	0
GO:0033993	response to lipid	3128	145	87.05	2.1e-10	0
GO:1901700	response to oxygen-containing compound	4147	179	115.41	2.6e-10	0
GO:0009653	anatomical structure morphogenesis	1889	100	52.57	2.9e-10	0
GO:0009737	response to abscisic acid	1459	78	40.6	2.2e-08	0
GO:0032502	developmental process	6971	257	194	5.7e-08	0
GO:0090698	post-embryonic plant morphogenesis	257	25	7.15	6.6e-08	0
GO:0009415	response to water	1580	81	43.97	7.1e-08	0
GO:0009733	response to auxin	565	40	15.72	7.8e-08	0
GO:0097305	response to alcohol	1575	80	43.83	1.3e-07	1e-04
GO:0009414	response to water deprivation	1452	75	40.41	1.7e-07	1e-04
GO:0099402	plant organ development	2543	114	70.77	1.7e-07	1e-04
GO:0001101	response to acid chemical	1633	81	45.45	2.8e-07	1e-04
GO:0009299	mRNA transcription	12	6	0.33	3.6e-07	1e-04
GO:0048856	anatomical structure development	6485	238	180.48	4.0e-07	1e-04
GO:1902074	response to salt	1654	81	46.03	4.7e-07	1e-04
GO:0007389	pattern specification process	376	29	10.46	8.8e-07	2e-04
GO:0140115	export across plasma membrane	107	14	2.98	1.6e-06	4e-04
GO:0080022	primary root development	42	9	1.17	1.9e-06	5e-04
GO:1905392	plant organ morphogenesis	988	54	27.5	2.0e-06	5e-04
GO:0010817	regulation of hormone levels	439	31	12.22	2.4e-06	6e-04
GO:0006970	response to osmotic stress	1361	67	37.88	4.2e-06	9e-04
GO:0009888	tissue development	2153	95	59.92	4.3e-06	9e-04
GO:0010035	response to inorganic substance	2573	109	71.61	4.9e-06	0.001
GO:0055085	transmembrane transport	1186	59	33.01	1.2e-05	0.0024
GO:0010016	shoot system morphogenesis	323	24	8.99	1.4e-05	0.0027
GO:0006950	response to stress	7297	253	203.08	1.5e-05	0.0028
GO:0009611	response to wounding	1097	55	30.53	1.9e-05	0.0033
GO:0048439	flower morphogenesis	7	4	0.19	1.9e-05	0.0033
GO:0048364	root development	1320	62	36.74	4.0e-05	0.0068
GO:0003002	regionalization	301	22	8.38	4.1e-05	0.0068
GO:0022622	root system development	1339	62	37.26	6.1e-05	0.0098
GO:0003333	amino acid transmembrane transport	81	10	2.25	8.3e-05	0.0129
GO:0140352	export from cell	190	16	5.29	8.8e-05	0.0134
GO:0009628	response to abiotic stimulus	5353	190	148.97	9.3e-05	0.0138
GO:0046618	drug export	55	8	1.53	0.00013	0.0183
GO:1990961	xenobiotic detoxification by transmembra...	55	8	1.53	0.00013	0.0183
GO:0005975	carbohydrate metabolic process	1161	54	32.31	0.00016	0.022
GO:0031408	oxylipin biosynthetic process	72	9	2	0.00017	0.0228
GO:0010088	phloem development	31	6	0.86	0.00018	0.0236
GO:0031407	oxylipin metabolic process	73	9	2.03	0.00019	0.0244
GO:1905039	carboxylic acid transmembrane transport	108	11	3.01	0.00021	0.0263
GO:0048826	cotyledon morphogenesis	32	6	0.89	0.00022	0.027
GO:1903825	organic acid transmembrane transport	110	11	3.06	0.00025	0.03
GO:0006865	amino acid transport	93	10	2.59	0.00026	0.03
GO:0016102	diterpenoid biosynthetic process	93	10	2.59	0.00026	0.03
GO:0009605	response to external stimulus	4370	157	121.62	0.00027	0.0306
GO:0009651	response to salt stress	974	46	27.11	0.00036	0.04
GO:0015893	drug transport	64	8	1.78	0.00039	0.0425
GO:0006059	hexitol metabolic process	6	3	0.17	0.0004	0.0427
GO:0009630	gravitropism	99	10	2.76	0.00044	0.0453
GO:0016101	diterpenoid metabolic process	99	10	2.76	0.00044	0.0453
GO:0046942	carboxylic acid transport	178	14	4.95	0.00048	0.0478
GO:0048646	anatomical structure formation involved ...	334	21	9.3	0.00048	0.0478
